# Emergence of *Candida auris* in Minas Gerais, Brazil: Genomic Surveillance to inform Rapid Public Health Responses

**DOI:** 10.1101/2024.12.13.627932

**Authors:** Luiz Marcelo Ribeiro Tomé, Dhian Renato Almeida Camargo, Rafael Wesley Bastos, Sara Cândida Ferreira dos Santos, Natália Rocha Guimarães, Sílvia Helena Sousa Pietra Pedroso, Paulo Eduardo de Souza da Silva, Aristóteles Góes-Neto, Lida Jouca de Assis Figueredo, Gabriella da Côrte Castro, Ana Maria Ribeiro Nunes Rodrigues, Flavia Ribeiro Soares Cruzeiro, Nádia Aparecida Campos Dutra, Josiane Barbosa Piedade Moura, Glauco de Carvalho Pereira, Carmem Dolores Faria, Marta Giovanetti, Felipe Campos de Melo Iani, Luiz Carlos Júnior Alcantara, Talita Émile Ribeiro Adelino

**Affiliations:** Instituto René Rachou – Fiocruz Minas, Belo Horizonte, Minas Gerais, Brazil; Central Public Health Laboratory of Minas Gerais (Lacen-MG), Ezequiel Dias Foundation – Funed, Belo Horizonte, Minas Gerais, Brazil; Universidade Federal do Rio Grande do Norte – UFRN, Natal, Rio Grande do Norte, Brazil; Universidade Federal de Minas Gerais – UFMG; Secretaria de Estado de Saúde de Minas Gerais – SES-MG, Belo Horizonte, Minas Gerais, Brazil; Universita Campus Bio-Medico di Roma, Italy; CT Vacinas – Universidade Federal de Minas Gerais, Belo Horizonte, Minas Gerais, Brazil

## Abstract

*Candida auris* poses a significant global health threat due to its multidrug-resistance and outbreak potential. In this study, we report its emergence in Minas Gerais, Brazil, supported by genomic surveillance that identified Clade-IV isolates, suggested a potential introduction from Colombia, and detected a missense mutation associated with azole resistance.
