## Supplementary Table 1 for "Emergence of *Candida auris* in Minas Gerais, Brazil: Genomic Surveillance to inform Rapid Public Health Responses"

### Sheet: Planilha1
ID	Clade
GCA_2759435.3_B8441_Pakistan_2008	I
GCA_3014415.1_B11243_Venezuela_2013	IV
GCA_4287075.1_RCPF_1821_Russia_2017	I
GCA_7168705.1_JCM15448_2005	II
GCA_8275145.1_B11245_Venezuela_2012	IV
GCA_8729165.1_288_Germany_2017	I
GCA_8729175.1_214_Germany_2015	I
GCA_8729195.1_394_1_Germany	I
GCA_8729205.1_367_Germany_2017	I
GCA_8729255.1_394_2_Germany	I
GCA_8729275.1_194_3_Germany	I
GCA_14217455.1_AI_China_2016	III
GCA_14638765.1_FG_GE10_Italy_2020	I
GCA_14638775.1_FG_GE9_Italy_2020	I
GCA_14638805.1_FG_GE8_Italy_2020	I
GCA_14638825.1_FG_GE7_Italy_2020	I
GCA_14638875.1_FG_GE6_Italy_2020	I
GCA_14638885.1_FG_GE5_Italy_2020	I
GCA_14638895.1_FG_GE4_Italy_2020	I
GCA_14638955.1_FG_GE2_Italy_2019	I
GCA_14638965.1_FG_GE3_Italy_2020	I
GCA_14673535.1_CAAM1_Italy_2019	I
GCA_16495645.1_B12043_USA	II
GCA_16495665.1_B13463_Canada_2014	II
GCA_16495685.1_B11809_South_Korea_2004	II
GCA_16772135.1_B11205_India	I
GCA_16772155.1_B12342_Colombia_2016	IV
GCA_16772175.1_B17721_USA_2018	III
GCA_16772195.1_B12631_USA	III
GCA_16772215.1_B12037_Canada_2012	III
GCA_16772235.1_B13916_United_Arab_Emirates_2017	I
GCA_16809505.1_IFRC2087_Iran_2018	V
GCA_18831645.1_BJCA001_China_2018	I
GCA_18902005.1_BJCA002_China_2019	III
GCA_19039235.1_CA29LBN_Lebanon_2021	I
GCA_19039275.1_CA21LBN_Lebanon_2021	I
GCA_19039295.1_CA20LBN_Lebanon_2021	I
GCA_19039315.1_CA28LBN_Lebanon_2021	I
GCA_19039335.1_CA27LBN_Lebanon_2021	I
GCA_19039355.1_CA26LBN_Lebanon_2021	I
GCA_19039375.1_CA19LBN_Lebanon_2021	I
GCA_19039395.1_CA15LBN_Lebanon_2021	I
GCA_19039415.1_CA25LBN_Lebanon_2021	I
GCA_19039435.1_CA22LBN_Lebanon_2021	I
GCA_19039455.1_CA24LBN_Lebanon_2021	I
GCA_19039475.1_CA13LBN_Lebanon_2020	I
GCA_19039495.1_CA23LBN_Lebanon_2021	I
GCA_19039515.1_CA14LBN_Lebanon_2020	I
GCA_19039535.1_CA17LBN_Lebanon_2021_CA17LBN	I
GCA_19039555.1_CA18LBN_Lebanon_2021	I
GCA_19039575.1_CA11LBN_Lebanon_2020	I
GCA_19039595.1_CA1LBN_Lebanon_2020	I
GCA_19039615.1_CA10LBN_Lebanon_2020	I
GCA_19039635.1_CA8LBN_Lebanon_2020	I
GCA_19039655.1_CA16LBN_Lebanon_2021	I
GCA_19039675.1_CA12LBN_Lebanon_2021	I
GCA_19039695.1_CA9LBN_Lebanon_2020	I
GCA_19039715.1_CA6LBN_Lebanon_2020	I
GCA_19039735.1_CA4LBN_Lebanon_2020	I
GCA_19039755.1_CA5LBN_Lebanon_2020	I
GCA_19039775.1_CA2LBN_Lebanon_2020	I
GCA_19332045.1_CA7LBN_Lebanon_2020	I
GCA_19968925.1_CAU924_6920_Egypt_2017	I
GCA_20809265.1_L1537_2020	I
GCA_24706545.1_BJCA003_China_2022	I
GCA_25429525.1_20_34_USA_2020	I
GCA_25429595.1_20_32_USA_2020	I
GCA_25429735.1_20_28_USA_2020	I
GCA_25429745.1_20_27_USA_2020	I
GCA_25429755.1_20_26_USA_2020	I
GCA_25429885.1_20_25_USA_2020	I
GCA_25429895.1_20_23_USA_2020	I
GCA_25430195.1_20_22_USA_2020	I
GCA_25430385.1_20_19_USA_2020	I
GCA_25430405.1_20_17_USA_2020	I
GCA_25430635.1_20_16_USA_2020	I
GCA_25430785.1_20_15_USA_2020	I
GCA_26743825.1_PL1_Poland_2019	I
GCA_27563765.1_I172_Israel	IV
GCA_30122255.1_B11220_Japan_2009	II
GCA_30122265.1_B11221_South_Africa_2012	III
GCA_30581515.1_CBS10913_USA_2016	II
GCA_31357565.2_B11221_South_Africa_2012	III
GCA_31357835.2_B11244_Venezuela_2012	IV
GCA_31359945.2_B11103_Pakistan_2015	I
GCA_31463115.1_470140_2016	I
GCA_32367535.1_F0083_2018	VI
GCA_32714025.1_F1580_2022	VI
GCA_32715285.1_F3485_2023	VI
GCA_32888605.1_CA01_China	I
GCA_34640365.1_20_1498_Mexico_2020	IV
GCA_35582525.1_Case6_China_2023	I
GCA_35582555.1_Case5_China_2023	III
GCA_35582585.1_Case4_China_2023	III
GCA_35582605.1_Case3_China_2023	III
GCA_35582625.1_Case2_China_2023	III
GCA_35582645.1_Case_China_2023	III
GCA_37074745.1_20_1497_Mexico_2020	IV
GCA_41381755.1_LMDM1219_Colombia_2017	IV
GCA_902703435.1_CA_KFCM1_1_Saudi_Arabia_2019	I
GCA_902703445.1_CA8_Saudi_Arabia_2019	I
GCA_902703455.1_CA13_Saudi_Arabia_2019	I
GCA_902703465.1_CA19_Saudi_Arabia_2019	I
GCA_902703475.1_CA10_Saudi_Arabia_2019	I
GCA_902703485.1_CA11_Saudi_Arabia	I
GCA_902703495.1_CA4_Saudi_Arabia_2019	I
GCA_902703505.1_CA17_Saudi_Arabia	I
GCA_902703515.1_CA15_Saudi_Arabia	I
GCA_902703525.1_CA14_Saudi_Arabia_2019	I
GCA_902703535.1_CA9_Saudi_Arabia_2019	I
GCA_902703555.1_CA18_Saudi_Arabia_2019	I
GCA_902703565.1_CA2_Saudi_Arabia_2019	I
GCA_902703575.1_CA3_Saudi_Arabia_2019	I
GCA_902703585.1_CA6_Saudi_Arabia_2019	I
GCA_902703675.1_CA22_Saudi_Arabia	I
GCA_902703685.1_CA23_Saudi_Arabia	I
GCA_902703725.1_CA21_Saudi_Arabia_2019	I
GCA_902703805.1_CA5_Saudi_Arabia_2019	I
GCA_902703815.1_CA16_Saudi_Arabia_2019	I
GCA_902703825.1_CA7_Saudi_Arabia_2019	I
GCA_902703835.1_CA12_Saudi_Arabia_2019	I
GCA_902712105.3_Cau1904_Hong_Kong_2019	I
GCA_902712115.3_Cau1903_Hong_Kong_2019	I
GCA_902712125.3_Cau1902_Hong_Kong_2019	I
GCA_902712135.3_Cau1914_Hong_Kong_2019	I
GCA_902712145.3_Cau1916_Hong_Kong_2019	I
GCA_902712155.3_Cau1918_Hong_Kong_2019	I
GCA_902712165.3_Cau1919_Hong_Kong_2019	I
GCA_902712175.3_Cau1912_Hong_Kong_2019	I
GCA_902712185.3_Cau1917_Hong_Kong_2019	I
GCA_902712195.3_Cau1913_Hong_Kong_2019	I
GCA_902712205.3_Cau1915_Hong_Kong_2019	I
GCA_902712215.3_Cau1909_Hong_Kong_2019	I
GCA_902712225.3_Cau1910_Hong_Kong_2019	I
GCA_902712235.3_Cau1908_Hong_Kong_2019	I
GCA_902712245.3_Cau1906_Hong_Kong_2019	I
GCA_902712255.3_Cau1911_Hong_Kong_2019	I
GCA_902712265.3_Cau1907_Hong_Kong_2019	I
GCA_902712275.3_Cau1905_Hong_Kong_2019	I
GCA_902712835.3_Cau1901_Hong_Kong_2019	I
GCA_947395165.1_16B25	I
GCF_1189475.1_6684_India_2013	I
GCF_2775015.1_B11221_South_Africa_2012	III
GCF_3013715.1_B11220_Japan_2009	II
